# EveD, a vesicle-associated rhizobial protein shaping nodulation competitiveness and host genotype responses

**DOI:** 10.64898/2026.11.12.766089

**Authors:** Diego García-Rodríguez, Paula Ayala-García, Francisco Pérez-Montaño, Sebastián Acosta-Jurado, José María Vinardell, José Manuel Borrero-de Acuña, Francisco Javier Ollero, Francisco Javier López-Baena, Irene Jiménez-Guerrero

## Abstract

Bacterial extracellular vesicles (bEVs) are an ancestral secretion route that delivers cargoes to host cells. Although it is known that rhizobial bEVs transport Nod factors and other bacterial components, their role in protein delivery during symbiosis remains unexplored. Here we characterise EveD, a large soluble repeat-containing protein of *Sinorhizobium fredii* HH103. Its export is independent of the type III secretion system, and EveD is recovered only in bEV-containing fractions. *eveD* expression is not induced by genistein or soybean seed exudates and does not follow the canonical NodD1-TtsI pathway, but partially depends on the symbiotic regulator SyrM. When expressed in plant cells, EveD localises mainly to the cytoplasm, associates with endoplasmic reticulum-like structures and occasionally occurs in the nucleus. The *eveD* mutant shows increased nodule occupancy relative to the parental strain in *Glycine max* cv. Williams. EveD modulates early responses in wild *Glycine soja* accessions in a genotype-dependent manner, constraining pseudonodule organogenesis in JL2 while promoting it in CH2. These findings identify EveD as a bEV-associated rhizobial protein that shapes bacterial competitiveness and genotype-dependent symbiotic responses, and highlight bEVs as an additional route for rhizobial protein export in symbiosis with legumes.

**Highlight:** EveD is associated with rhizobial extracellular vesicles and influences bacterial competitiveness and genotype-dependent pseudonodule organogenesis.
