## Supplementary material for "EveD, a vesicle-associated rhizobial protein shaping nodulation competitiveness and host genotype responses": Supp Dataset

### Sheet: Supplementary Dataset S1
accession	strain_locus_tag	organism	taxonomic_note	length_aa	ncbi_annotation	clade	clade_bootstrap	pct_identity_to_HH103	JTT_ML_distance_to_HH103	n_sequences_represented	redundant_accessions_collapsed
KZS51130.1		Rhizobium anhuiense bv. trifolii		2368	hypothetical protein AS890_24420	Clade 1	1	53.6	0.5765	4	KZS51130.1;WP_082849746.1;WP_414815119.1;WP_458382974.1
MBB4212876.1		Rhizobium sp. BK212		2688	hypothetical protein	Clade 1	1	53.5	0.5789	17	WP_183907693.1;MBB3299880.1;MBB3743033.1;MBB4212876.1;UTS88130.1;WP_097542457.1;WP_097595456.1;WP_097622510.1;WP_097630246.1;WP_097661131.1;WP_127429939.1;WP_168332963.1;WP_183902846.1;WP_183905688.1;WP_184389368.1;WP_246712941.1;WP_438270069.1
HEX8049759.1		Rhizobium sp.		2107	hypothetical protein	Clade 1	1	52.7	0.5861	1	HEX8049759.1
WP_007688733.1		Rhizobium sp. AP16		2631	hypothetical protein	Clade 1	1	52.4	0.5929	3	WP_007688733.1;NTF89283.1;NTG48135.1
NTG24987.1		Martinezella rhizogenes		2631	hypothetical protein	Clade 1	1	52.2	0.5971	5	NTF95452.1;NTG16543.1;NTG24987.1;NTG30153.1;NTG37014.1
MIB5749614.1		Rhizobium sp. GW821-FHT14E12		2631	beta-strand repeat-containing protein	Clade 1	1	52.2	0.596	1	MIB5749614.1
MFT4181999.1		Rhizobium sp.		2631	hypothetical protein	Clade 1	1	52.2	0.5961	1	MFT4181999.1
NTI18228.1		Martinezella rhizogenes		2631	hypothetical protein	Clade 1	1	52.1	0.5976	5	NTF51089.1;NTG43620.1;NTG76172.1;NTI18228.1;WP_034515814.1
NTG88908.1		Martinezella rhizogenes		2631	hypothetical protein	Clade 1	1	52.1	0.5989	4	NTF83662.1;NTG88908.1;NTI78351.1;WP_012649115.1
WP_246779566.1		Rhizobium sp. BK313		2511	hypothetical protein	Clade 1	1	52	0.6001	2	WP_246779566.1;MBB3455123.1
WP_184358708.1		Rhizobium sp. BK602		2631	hypothetical protein	Clade 1	1	51.9	0.5988	1	WP_184358708.1
WP_436031700.1		Martinezella rhizogenes		2631	hypothetical protein	Clade 1	1	51.8	0.6033	1	WP_436031700.1
WP_037199049.1		Martinezella lusitana		2631	beta-strand repeat-containing protein	Clade 1	1	51.6	0.612	5	WP_168599667.1;WP_037199049.1;WP_092572992.1;WP_168598412.1;WP_439006084.1
MHV4081204.1		Rhizobiaceae bacterium CNPSo3794	metagenome-assembled genome; no species assignment	2679	hypothetical protein	Clade 1	1	51.5	0.6075	1	MHV4081204.1
WP_371110101.1		Rhizobium sp. RCC_161_2		2631	beta-strand repeat-containing protein	Clade 1	1	51.4	0.6061	1	WP_371110101.1
WP_414131331.1		Martinezella jaguaris		2528	hypothetical protein	Clade 1	1	51.3	0.6197	1	WP_414131331.1
WP_285869341.1		Rhizobium mayense		2538	beta-strand repeat-containing protein	Clade 1	1	51.1	0.6275	1	WP_285869341.1
WP_283059266.1		Rhizobium sp. CB3090		2422	beta-strand repeat-containing protein	Clade 1	1	50.9	0.6236	1	WP_283059266.1
WP_414124967.1		Rhizobium sp. BR317		2424	hypothetical protein	Clade 1	1	50.8	0.6252	1	WP_414124967.1
WP_204849861.1		Martinezella lusitana		2631	beta-strand repeat-containing protein	Clade 1	1	50.8	0.6274	1	WP_204849861.1
WP_104827215.1		Rhizobium sp. NXC24		2422	hypothetical protein	Clade 1	1	50.7	0.6241	1	WP_104827215.1
MHV4122339.1		Rhizobiaceae bacterium CNPSo3920	metagenome-assembled genome; no species assignment	2673	beta-strand repeat-containing protein	Clade 1	1	50.7	0.6213	1	MHV4122339.1
WP_037423810.1		Sinorhizobium sp. CCBAU05631		2358	hypothetical protein	Clade 1	1	50.7	0.6258	3	WP_037423810.1;ASY55238.1;WP_097527290.1
MET4688791.1		Sinorhizobium fredii		2075	hypothetical protein	Clade 1	1	50.6	0.6282	1	MET4688791.1
WP_457901285.1		Rhizobium sp. LEGMi-198b		2422	beta-strand repeat-containing protein	Clade 1	1	50.5	0.6258	4	WP_283051722.1;WP_260304182.1;WP_457901285.1;WP_483315559.1
WP_014761063.1		Sinorhizobium fredii		2358	hypothetical protein	Clade 1	1	50.5	0.6272	5	WP_014761063.1;WP_014763435.1;WP_097519597.1;WP_370055718.1;WP_370056613.1
WP_037378536.1		Sinorhizobium americanum		2358	hypothetical protein	Clade 1	1	50.5	0.6336	1	WP_037378536.1
WP_097540050.1		Sinorhizobium		2358	beta-strand repeat-containing protein	Clade 1	1	50.4	0.6299	1	WP_097540050.1
WP_040958933.1		Sinorhizobium fredii		2358	beta-strand repeat-containing protein	Clade 1	1	50.2	0.6318	1	WP_040958933.1
WP_064241401.1		Sinorhizobium glycinis		2358	hypothetical protein	Clade 1	1	50.2	0.6315	1	WP_064241401.1
WP_064252632.1		Sinorhizobium americanum		2358	hypothetical protein	Clade 1	1	50.1	0.6394	2	WP_064252632.1;WP_132072852.1
WP_436098982.1		Pararhizobium sp. Lj Root238		2278	beta-strand repeat-containing protein	Clade 1	1	49.9	0.6357	1	WP_436098982.1
WP_285879919.1		Martinezella calliandrae		2538	beta-strand repeat-containing protein	Clade 1	1	49.8	0.6479	1	WP_285879919.1
WP_436088604.1		Pararhizobium sp. Lj Root255		2221	hypothetical protein	Clade 1	1	49.8	0.6388	1	WP_436088604.1
WP_368468602.1		Hoeflea sp. TYP-13		2551	hypothetical protein	Clade 1	1	49.6	0.64	1	WP_368468602.1
WP_034855957.1		Sinorhizobium sojae		2435	hypothetical protein	Clade 1	1	49.3	0.6582	2	WP_034855957.1;ASY64419.1
WP_341487338.1		Pararhizobium sp. A13		2223	hypothetical protein	Clade 1	1	49.2	0.653	1	WP_341487338.1
WP_018234858.1		Ensifer sp. BR816		2358	hypothetical protein	Clade 1	1	49	0.659	1	WP_018234858.1
WP_066872225.1		Sinorhizobium saheli		2359	hypothetical protein	Clade 1	1	48.6	0.667	1	WP_066872225.1
WP_235916384.1		Alphaproteobacteria	metagenome-assembled genome; no species assignment	2767	beta-strand repeat-containing protein	Clade 1	1	48.6	0.6705	1	WP_235916384.1
WP_209601771.1		Sinorhizobium kostiense		2435	beta-strand repeat-containing protein	Clade 1	1	48	0.6784	1	WP_209601771.1
WP_071023984.1		Ensifer sp. LCM4579		2435	hypothetical protein	Clade 1	1	47.8	0.6846	1	WP_071023984.1
WP_151611656.1		Sinorhizobium alkalisoli		2435	hypothetical protein	Clade 1	1	47.7	0.689	1	WP_151611656.1
WP_220372464.1		Rhizobium herbae		1684	beta-strand repeat-containing protein	Clade 2	0.983	60.3	0.4412	1	WP_220372464.1
WP_414818567.1		Rhizobium giardinii		1684	beta-strand repeat-containing protein	Clade 2	0.983	60	0.4428	2	WP_414818567.1;WP_431691300.1
WP_474342633.1		Rhizobium giardinii		1684	beta-strand repeat-containing protein	Clade 2	0.983	59.5	0.4477	1	WP_474342633.1
WP_018329113.1		Rhizobium giardinii		1684	beta-strand repeat-containing protein	Clade 2	0.983	59.3	0.452	1	WP_018329113.1
WP_203426901.1		Sinorhizobium sp. BG8		1679	beta-strand repeat-containing protein	Clade 2	0.983	58.5	0.4653	1	WP_203426901.1
WP_459406348.1		Rhizobium sp. CAU1783		1823	beta-strand repeat-containing protein	Clade 2	0.983	57.4	0.4856	1	WP_459406348.1
WP_169594450.1		Rhizobium terricola		1823	beta-strand repeat-containing protein	Clade 2	0.983	57.1	0.4899	1	WP_169594450.1
WP_423341403.1		Rhizobium sp. HT1-10		1549	beta-strand repeat-containing protein	Clade 2	0.983	56.8	0.4966	1	WP_423341403.1
WP_259147611.1		Rhizobium sp. BIGb0125		2181	beta-strand repeat-containing protein	Clade 2	0.983	56.7	0.5035	2	WP_259147611.1;WP_464039481.1
WP_312951213.1		Agrobacterium sp.		2181	beta-strand repeat-containing protein	Clade 2	0.983	56.6	0.5042	1	WP_312951213.1
WP_192486941.1		Agrobacterium sp. AGB01		2181	beta-strand repeat-containing protein	Clade 2	0.983	56.5	0.5058	1	WP_192486941.1
MCM2456157.1		Rhizobium sp. CG4		2181	hypothetical protein	Clade 2	0.983	56.4	0.5072	1	MCM2456157.1
WP_275640521.1		Agrobacterium sp. Azo12		2181	beta-strand repeat-containing protein	Clade 2	0.983	56.4	0.5054	1	WP_275640521.1
WP_209183748.1		Rhizobium (unclassified)		1551	beta-strand repeat-containing protein	Clade 2	0.983	56.4	0.5059	2	WP_209183748.1;WP_209187464.1
WP_056322848.1		Rhizobium (unclassified)		1550	beta-strand repeat-containing protein	Clade 2	0.983	56.1	0.5074	1	WP_056322848.1
WP_313617675.1		Agrobacterium sp.		2181	hypothetical protein	Clade 2	0.983	56	0.512	1	WP_313617675.1
WP_219274621.1		Rhizobium (unclassified)		1551	beta-strand repeat-containing protein	Clade 2	0.983	56	0.5123	2	WP_219274621.1;WP_142822699.1
WP_237369925.1		Rhizobium sp. SL42		1823	beta-strand repeat-containing protein	Clade 2	0.983	56	0.5043	1	WP_237369925.1
WP_159945986.1		Rhizobium sp. 18065		1823	beta-strand repeat-containing protein	Clade 2	0.983	55.7	0.5088	1	WP_159945986.1
MDQ0322701.1		Pararhizobium capsulatum DSM1112		1551	hypothetical protein	Clade 2	0.983	55.7	0.5097	1	MDQ0322701.1
WP_111215719.1		Arminella tumorigenes		1551	beta-strand repeat-containing protein	Clade 2	0.983	55.6	0.515	2	WP_111215719.1;WP_278332143.1
WP_230170287.1		Rhizobium sp. CECT9324		1820	beta-strand repeat-containing protein	Clade 2	0.983	54.8	0.5242	3	WP_230170287.1;MID8341435.1;WP_007600312.1
MCL6707596.1		Pseudomonas sp. R2. Fl	Pseudomonadales - outside Hyphomicrobiales; retained on homology criteria only	1760	hypothetical protein	Clade 2	0.983	54.6	0.5379	1	MCL6707596.1
WP_145641502.1		Neorhizobium alkalisoli		1687	beta-strand repeat-containing protein	Clade 2	0.983	54.1	0.5354	1	WP_145641502.1
WP_499175421.1		Rhizobium sp. PK7-22		1767	beta-strand repeat-containing protein	Clade 2	0.983	53.8	0.5426	1	WP_499175421.1
WP_208554251.1		Ciceribacter sp. L1K22		1767	beta-strand repeat-containing protein	Clade 2	0.983	53.8	0.5524	1	WP_208554251.1
MBU1312419.1		Alphaproteobacteria bacterium	metagenome-assembled genome; no species assignment	1767	hypothetical protein	Clade 2	0.983	53.4	0.5475	4	WP_029620416.1;MBU1312419.1;WP_037162440.1;WP_367571741.1
MBA4785102.1		Hyphomicrobiales bacterium	metagenome-assembled genome; no species assignment	1767	hypothetical protein	Clade 2	0.983	53.2	0.5506	1	MBA4785102.1
WP_183806773.1		Mycoplana azooxidifex		1551	hypothetical protein	Clade 2	0.983	51.9	0.586	1	WP_183806773.1
WP_263814833.1		Rhizobium (unclassified)		1544	hypothetical protein	Clade 2	0.983	51.6	0.5936	1	WP_263814833.1
MBX3530105.1		Rhizobiaceae bacterium	metagenome-assembled genome; no species assignment	1687	hypothetical protein	Clade 2	0.983	49.3	0.6434	1	MBX3530105.1
WP_283055724.1		Rhizobium sp. CB3090		1608	hypothetical protein	Clade 3	1	60.1	0.4459	1	WP_283055724.1
WP_162950198.1		Martinezella jaguaris		1744	beta-strand repeat-containing protein	Clade 3	1	59	0.4712	1	WP_162950198.1
WP_457899326.1		Rhizobium sp. LEGMi-198b		2152	beta-strand repeat-containing protein	Clade 3	1	58.7	0.4689	1	WP_457899326.1
WP_283047180.1		Rhizobium sp. CB3171		2152	beta-strand repeat-containing protein	Clade 3	1	58.5	0.4725	1	WP_283047180.1
WP_260303110.1		Rhizobium sp. CB3060		2152	beta-strand repeat-containing protein	Clade 3	1	58.4	0.4727	1	WP_260303110.1
MDK4738261.1		Rhizobium cerradonense		2152	hypothetical protein	Clade 3	1	58.3	0.4744	2	MDK4738261.1;WP_350223729.1
WP_246451093.1		Martinezella paranaensis		1880	hypothetical protein	Clade 3	1	58.3	0.4723	1	WP_246451093.1
WP_245463888.1		Rhizobium sp. NXC24		1857	beta-strand repeat-containing protein	Clade 3	1	57.9	0.4815	1	WP_245463888.1
WP_160010183.1		Rhizobium sp. 18055		1746	beta-strand repeat-containing protein	Clade 3	1	57.5	0.4883	1	WP_160010183.1
WP_489027126.1		Rhizobium (unclassified)		1745	beta-strand repeat-containing protein	Clade 3	1	53.8	0.5651	4	WP_112949862.1;MBO9196220.1;WP_413395206.1;WP_489027126.1
MBO9125366.1		Rhizobium sp. 16-488-2b		1745	hypothetical protein	Clade 3	1	53.1	0.5744	1	MBO9125366.1
WP_289729257.1		Rhizobium sp. S163		1745	beta-strand repeat-containing protein	Clade 3	1	52.7	0.5794	1	WP_289729257.1
WP_112945293.1		Rhizobium sp.		1745	beta-strand repeat-containing protein	Clade 3	1	52.6	0.581	1	WP_112945293.1
WP_477930118.1		Rhizobium sp. 01N48		1745	beta-strand repeat-containing protein	Clade 3	1	52.6	0.583	1	WP_477930118.1
WP_018897001.1		Rhizobium sp. 2MFCol3. 1		1745	beta-strand repeat-containing protein	Clade 3	1	52.5	0.5805	1	WP_018897001.1
WP_183900658.1		Rhizobium metallidurans		1745	beta-strand repeat-containing protein	Clade 3	1	51.9	0.5966	1	WP_183900658.1
MIF0066153.1		Rhizobium metallidurans		1745	beta-strand repeat-containing protein	Clade 3	1	51.7	0.5982	2	MIF0066153.1;WP_283193954.1
WP_014327297.1	HH103 / SFHH103_00272 (= CCE94774.1, EveD; 100% identical to this RefSeq entry)	Sinorhizobium fredii		1687	beta-strand repeat-containing protein	Clade 4	0.946	100	0	1	WP_014327297.1
WP_037460561.1		Sinorhizobium fredii		1719	beta-strand repeat-containing protein	Clade 4	0.946	99.3	0.0057	7	WP_037460561.1;MEY9328085.1;MEY9782443.1;MEZ0003055.1;WP_037434432.1;WP_095689666.1;WP_109023301.1
WP_317853049.1		Sinorhizobium fredii		1687	beta-strand repeat-containing protein	Clade 4	0.946	98.8	0.0103	1	WP_317853049.1
WP_012706815.1		Sinorhizobium fredii		1687	beta-strand repeat-containing protein	Clade 4	0.946	96.3	0.0329	1	WP_012706815.1
WP_037378530.1		Sinorhizobium americanum		1687	beta-strand repeat-containing protein	Clade 4	0.946	93.6	0.0573	4	APG83410.1;APG89946.1;WP_037378530.1;WP_064252630.1
WP_132072849.1		Sinorhizobium americanum		1687	beta-strand repeat-containing protein	Clade 4	0.946	93.5	0.0583	1	WP_132072849.1
WP_064241405.1		Sinorhizobium glycinis		1687	beta-strand repeat-containing protein	Clade 4	0.946	93.1	0.0615	1	WP_064241405.1
WP_014761058.1		Sinorhizobium fredii		1687	beta-strand repeat-containing protein	Clade 4	0.946	92.7	0.0652	2	WP_014761058.1;WP_097519594.1
WP_095677904.1		Sinorhizobium sp. CCBAU05631		1687	beta-strand repeat-containing protein	Clade 4	0.946	92.5	0.0677	4	WP_037423797.1;WP_095677904.1;WP_097540047.1;WP_104838783.1
WP_018234862.1		Ensifer sp. BR816		1687	beta-strand repeat-containing protein	Clade 4	0.946	90.6	0.0852	1	WP_018234862.1
MHV4084139.1		Rhizobiaceae bacterium CNPSo3794	metagenome-assembled genome; no species assignment	1823	beta-strand repeat-containing protein	Clade 4	0.946	76.8	0.2303	1	MHV4084139.1
WP_431321360.1		Rhizobium sp. YTU87027		1415	beta-strand repeat-containing protein	Clade 4	0.946	72.3	0.2801	1	WP_431321360.1
WP_245312328.1		Rhizobium sp. R693		1415	beta-strand repeat-containing protein	Clade 4	0.946	70.7	0.2987	1	WP_245312328.1
WP_245306872.1		Rhizobium (unclassified)		1415	beta-strand repeat-containing protein	Clade 4	0.946	70.5	0.3015	1	WP_245306872.1
WP_306915040.1		Rhizobium mesoamericanum		1415	beta-strand repeat-containing protein	Clade 4	0.946	69.9	0.3082	1	WP_306915040.1
WP_114579957.1		Aquibium oceanicum		2095	beta-strand repeat-containing protein	Clade 5	1	53.2	0.5719	2	WP_114579957.1;APH74549.1
MGE0501899.1		Rhizobiaceae bacterium	metagenome-assembled genome; no species assignment	1687	beta-strand repeat-containing protein	Clade 5	1	52.9	0.5739	1	MGE0501899.1
MBX3568743.1		Rhizobiaceae bacterium	metagenome-assembled genome; no species assignment	1687	hypothetical protein	Clade 5	1	52.7	0.5725	1	MBX3568743.1
WP_289994848.1		Aquibium sp. ELW1220		2624	beta-strand repeat-containing protein	Clade 5	1	51.7	0.6031	1	WP_289994848.1
WP_062610042.1		Rhizobium sp. Leaf453		1651	beta-strand repeat-containing protein	Clade 5	1	51.2	0.6042	1	WP_062610042.1
WP_187968817.1		Aquibium microcysteis		2639	beta-strand repeat-containing protein	Clade 5	1	50.2	0.6291	1	WP_187968817.1
WP_126702129.1		Aquibium carbonis		2639	hypothetical protein	Clade 5	1	47.2	0.685	1	WP_126702129.1
WP_342867731.1		Hoeflea sp. AS60		2720	beta-strand repeat-containing protein	Clade 5	1	46.8	0.7173	1	WP_342867731.1
WP_439006713.1		Rhizobium sp. 11_C7_N12_5		1959	beta-strand repeat-containing protein	Clade 6	1	61.4	0.4326	2	WP_439006713.1;WP_210255484.1
WP_210255905.1		Rhizobium sp. SG570		1959	beta-strand repeat-containing protein	Clade 6	1	61.3	0.4327	1	WP_210255905.1
WP_269244119.1		Rhizobium sp. AG207R		1959	beta-strand repeat-containing protein	Clade 6	1	61.3	0.4369	2	WP_269244119.1;MCZ3374380.1
WP_120669514.1		Rhizobium (unclassified)		1687	beta-strand repeat-containing protein	Clade 6	1	61.3	0.4329	1	WP_120669514.1
WP_488502453.1		Martinezella sp. CNPSo3964		1568	beta-strand repeat-containing protein	Clade 6	1	61.1	0.4385	1	WP_488502453.1
WP_488555136.1		Martinezella sp. CNPSo3732		1432	beta-strand repeat-containing protein	Clade 6	1	60.7	0.4471	1	WP_488555136.1
WP_427204809.1		Affinirhizobium pseudoryzae		2367	beta-strand repeat-containing protein	Clade 7	1	51.5	0.6144	1	WP_427204809.1
WP_430305678.1		Rhizobium sp. 0TCS1. 26		1688	beta-strand repeat-containing protein	Clade 7	1	50.7	0.6284	1	WP_430305678.1
WP_268155010.1		Rhizobium sp. SL86		2231	beta-strand repeat-containing protein	Clade 7	1	48.6	0.6593	1	WP_268155010.1
WP_153271102.1		Rhizobium		1682	beta-strand repeat-containing protein	Clade 7	1	48.6	0.6642	1	WP_153271102.1
WP_301557799.1		Affinirhizobium gouqiense		2503	beta-strand repeat-containing protein	Clade 7	1	48.1	0.6699	1	WP_301557799.1
MBX9459289.1		Rhizobium sp.		1691	hypothetical protein	unassigned		67.2	0.3526	1	MBX9459289.1
EHS49985.1		Rhizobium sp. PDO1-076		1567	hypothetical protein PDO_2860	unassigned		62.2	0.4201	4	EHS49985.1;WP_141649964.1;WP_230172187.1;MID8342117.1
WP_244618770.1		Rhizobium sp. 18065		1551	beta-strand repeat-containing protein	unassigned		61.6	0.4261	1	WP_244618770.1
WP_066879803.1		Sinorhizobium saheli		1687	beta-strand repeat-containing protein	unassigned		60.4	0.4358	1	WP_066879803.1
WP_304376290.1		Fluviirhizobium alvei		1959	beta-strand repeat-containing protein	unassigned		59.2	0.4574	1	WP_304376290.1
WP_203424278.1		Sinorhizobium sp. BG8		1711	beta-strand repeat-containing protein	unassigned		58.3	0.479	1	WP_203424278.1
WP_449110549.1		Rhizobium sp.		1963	beta-strand repeat-containing protein	unassigned		56.1	0.5194	1	WP_449110549.1
SOC84301.1		Ensifer adhaerens		2367	hypothetical protein SAMN05421890_2771	unassigned		46.9	0.6485	1	SOC84301.1

### Sheet: Clade summary
clade	leaves	sequences_represented	bootstrap	length_min	length_median	length_max	identity_to_EveD_min	identity_to_EveD_max
Clade 1	43	91	1	2075	2435	2767	47.7	53.6
Clade 2	31	41	0.983	1544	1760	2181	49.3	60.3
Clade 3	17	22	1	1608	1745	2152	51.7	60.1
Clade 4	15	28	0.946	1415	1687	1823	69.9	100
Clade 5	8	9	1	1651	2359.5	2720	46.8	53.2
Clade 6	6	8	1	1432	1823	1959	60.7	61.4
Clade 7	5	5	1	1682	2231	2503	48.1	51.5
unassigned	8	11		1551	1701	2367	46.9	67.2
